# Activity-dependent remodeling of muscle architecture during distinct locomotor behaviors in *Caenorhabditis elegans*

**DOI:** 10.1101/2024.08.30.610496

**Authors:** Adina Fazyl, Akash Anbu, Sabrina Kollbaum, Andrés G. Vidal-Gadea

## Abstract

Muscle structure is dynamically shaped by mechanical use, yet how distinct locomotor behaviors influence sarcomere organization remains poorly understood. In *Caenorhabditis elegans*, crawling and swimming constitute discrete gaits that differ in curvature, frequency, and mechanical load, providing a tractable model for studying activity-dependent remodeling. Using confocal imaging of phalloidin-stained body-wall myocytes, we quantified myocyte geometry, sarcomere length, and sarcomere number across anterior, medial, and posterior regions in animals reared exclusively under crawling or swimming conditions. Quantification and hypothesis testing used linear mixed models that accounted for repeated myocyte measurements within animals, with interaction terms testing region-specific effects of locomotor condition after IQR-based outlier removal. Swimming produced characteristic remodeling of body-wall muscles. Myocytes elongated globally, while selectively thinning in the mid-body, reducing cell area by ∼13 % relative to crawlers. Shape metrics confirmed this shift: circularity declined at mid- and tail-regions and anisotropy increased by ∼2–3 units. Sarcomere architecture exhibited parallel remodeling. Average sarcomere length shortened across the body (−0.19 µm in head, −0.35 µm in mid-body, −0.20 µm in tail), while sarcomere number increased anteriorly and medially (+0.77 and +0.65 sarcomeres per myocyte). The medial region also showed a significant rise in sarcomere density, indicating tighter serial packing. These adaptations mirror functional compartmentalization predicted from gait kinematics and parallel fast-fiber remodeling observed in vertebrate muscles. The results indicate that *C. elegans* muscles adapt their contractile lattice to sustained mechanical demand, linking neural gait selection and mechanosensitive signaling to long-term structural plasticity. This work establishes *C. elegans* as a model for dissecting the conserved pathways that couple muscle use to cellular architecture and provides a foundation for future comparisons of healthy and diseased muscle remodeling.

**Short summary:** Muscle cells in *C.* elegans change their structure according to how the animals move. Worms that swim develop shorter, more densely packed sarcomeres and elongated body-wall muscles, while crawlers maintain longer, broader fibers. These adaptations enhance flexibility and power transmission for high-frequency motion, linking neural gait selection and mechanosensitive signaling to long-term remodeling of the contractile lattice.
