## Supplementary data 1 for "Activity-dependent remodeling of muscle architecture during distinct locomotor behaviors in *Caenorhabditis elegans*"

### Sheet: combined
Region	WormID	Regimen	Area	Circularity	Max Feret	Min Feret	Anisotropy	Sarcomere number	Sarc length	sarc density
Head	w1	Swim	811.057	0.118	146.553	8.74875	16.7513	6.5	1.31	0.00801423
Head	w2	Swim	849.259	0.1395	138.433	10.1555	13.6313	7.25	1.37952	0.00853685
Mid	w3	Swim	757.716	0.141333	129.381	10.2073	12.6753	7.66667	1.25193	0.0101181
Mid	w4	Swim	816.789	0.162	125.184	10.9158	11.4682	8.25	1.33816	0.0101005
Mid	w5	Swim	896.182	0.147667	137.45	10.7833	12.7465	7.66667	1.38697	0.00855481
Mid	w6	Swim	775.925	0.15	126.865	10.693	11.8643	8	1.40333	0.0103103
Mid	w7	Swim	859.714	0.127333	145.112	9.70433	14.9534	7.66667	1.282	0.00891769
Mid	w8	Swim	1072.43	0.145	151.731	11.939	12.7089	9	1.1412	0.00839213
Mid	w9	Swim	918.807	0.1425	141.597	11.388	12.4339	8	1.3451	0.00870694
Head	w10	Swim	860.169	0.1755	123.014	14.7215	8.35608	7.5	1.4764	0.00871921
Mid	w11	Swim	802.182	0.222	105.151	13.278	7.91919	9	1.4734	0.0112194
Tail	w11	Swim	454.064	0.303333	67.596	11.522	5.86669	5.66667	1.5095	0.0124799
Head	w12	Swim	891.673	0.140667	140.414	10.6997	13.1232	6.66667	1.44727	0.00747659
Head	w13	Swim	753.855	0.135667	132.198	10.0747	13.1218	6.66667	1.3938	0.00884343
Mid	w14	Swim	1299.13	0.225	135.076	15.3913	8.77611	8.66667	1.79013	0.00667114
Mid	w15	Swim	1146.6	0.167	146.068	12.9263	11.3	6.33333	1.83413	0.00552356
Tail	w16	Swim	912.513	0.170667	128.688	12.224	10.5275	6	1.77208	0.00657525
Mid	w17	Swim	979.35	0.169667	133.959	12.3587	10.8392	8.33333	1.3174	0.00850904
Mid	w18	Swim	1226.8	0.1855	142.975	14.0275	10.1925	8.5	1.4771	0.00692862
Mid	w19	Swim	1268.96	0.2185	133.75	15.145	8.83126	9.5	1.5322	0.00748645
Mid	w20	Swim	1236.72	0.211	134.216	16.236	8.26657	10	1.4808	0.00808592
Tail	w21	Swim	808.828	0.146	132.507	9.6295	13.7606	6	1.4476	0.00741814
Mid	w22	Swim	1075.62	0.182	136.43	12.6235	10.8076	7.5	1.5654	0.0069727
Head	w23	Swim	867.679	0.168	125.885	11.0345	11.4084	6.5	1.4711	0.00749125
Tail	w24	Swim	1376.07	0.169	158.353	13.313	11.8946	7	1.5112	0.00508694
Mid	w25	Swim	1026.83	0.207	123.858	12.837	9.64852	8	1.7416	0.00779097
Tail	w26	Swim	987.214	0.154	140.532	11.341	12.3915	6	1.4234	0.00607771
Tail	w27	Swim	924.451	0.163	131.994	12.7685	10.3375	6	1.6642	0.00649034
Head	w28	Swim	966.364	0.144	144.733	11.423	12.6703	6.5	1.5491	0.00672624
Mid	w29	Swim	1435.34	0.157	167.009	14.176	11.7811	8	1.6731	0.00557359
Head	w30	Swim	1016.58	0.1595	140.143	13.5575	10.3369	8	1.5242	0.00786951
Head	w31	Swim	875.849	0.1705	126.438	11.197	11.2921	6.5	1.4301	0.00742137
Mid	w32	Swim	1333.4	0.2095	138.982	14.9375	9.30423	8.5	1.6474	0.00637468
Mid	w33	Swim	1246.72	0.238	123.755	15.11	8.19027	9	1.5674	0.00721893
Tail	w34	Swim	672.354	0.115	134.962	7.626	17.6977	5.5	1.2275	0.00818022
Tail	w35	Swim	451.605	0.1395	100.388	7.5755	13.2517	5.5	1.12163	0.0121788
Tail	w36	Swim	638.852	0.166	109.035	8.9535	12.178	6.5	1.1495	0.0101745
Mid	w37	Swim	1084.87	0.157667	147.134	12.038	12.2224	7.33333	1.54147	0.00675965
Head	w38	Swim	727.288	0.1385	128.145	9.512	13.4719	6	1.32327	0.00824983
Tail	w39	Swim	552.712	0.140667	111.008	7.71133	14.3955	5.66667	1.39833	0.0102525
Tail	w40	Swim	704.626	0.137	130.322	9.7425	13.3766	6.5	1.30802	0.00922475
Tail	w41	Swim	546.347	0.0975	133.686	6.6735	20.0324	4.5	1.21788	0.00823652
Tail	w42	Swim	618.311	0.123	125.654	8.1245	15.4661	6	1.19983	0.00970386
Tail	w43	Swim	864.455	0.138	139.564	10.124	13.7855	6	1.38075	0.00694079
Tail	w44	Swim	752.317	0.1065	148.594	7.9045	18.7987	5	1.3785	0.00664613
Tail	w45	Swim	558.609	0.1205	121.251	8.138	14.8994	6.5	1.12162	0.011636
Head	w46	Crawl	606.232	0.15	112.386	9.0085	12.4756	5.5	1.51187	0.00907243
Mid	w47	Crawl	1046.25	0.215	123.507	14.088	8.76686	7.5	1.7203	0.00716843
Tail	w48	Crawl	645.216	0.166	109.18	9.4575	11.5443	5.5	1.7045	0.00852428
Mid	w49	Crawl	1082.14	0.2405	117.803	15.215	7.74256	8.5	1.767	0.0078548
Head	w50	Crawl	708.047	0.16	117.451	10.1645	11.555	6.5	1.614	0.00918018
Mid	w51	Crawl	1149.6	0.292	106.678	17.754	6.00867	9	1.77	0.00782879
Tail	w52	Crawl	597.767	0.174	103.309	9.3605	11.0366	6.5	1.46713	0.0108738
Mid	w53	Crawl	1691.04	0.282	135.039	21.3695	6.31924	9	2.13762	0.00532216
Mid	w54	Crawl	1351.68	0.2315	134.057	18.2375	7.35062	8	2.1193	0.00591855
Tail	w55	Crawl	796.39	0.1785	117.422	10.37	11.3233	6	1.69875	0.007534
Head	w56	Crawl	928.908	0.1995	119.643	13.355	8.95867	7.5	1.6905	0.008074
Mid	w56	Crawl	1222.28	0.2075	134.763	16.5025	8.16622	7.5	1.9868	0.00613608
Tail	w57	Crawl	780.582	0.2	111.095	11.756	9.45007	7.5	1.5927	0.00960821
Mid	w57	Crawl	1348.1	0.23	134.164	17.532	7.65252	8	1.99	0.0059343
Head	w58	Crawl	884.483	0.161	130.574	11.945	10.9313	6	1.81838	0.00678362
Mid	w58	Crawl	1342.44	0.23	134.024	16.5685	8.08911	7	1.8962	0.00521437
Head	w59	Crawl	923.295	0.1625	132.81	11.905	11.1558	6	1.82705	0.00649846
Mid	w59	Crawl	1211.36	0.2025	138.362	13.956	9.91416	7	1.94557	0.00577865
Head	w60	Crawl	937.163	0.2155	115.671	12.4785	9.26958	6.5	1.82337	0.00693582
Mid	w60	Crawl	1191.06	0.208	133.238	15.4595	8.61849	7.5	1.8525	0.00629694
Head	w61	Crawl	553.667	0.1865	97.637	9.833	9.92952	6.5	1.49117	0.0117399
Head	w62	Crawl	704.797	0.132	128.637	9.3625	13.7397	5.5	1.67062	0.00780367
Mid	w63	Crawl	1267.78	0.2915	112.905	16.7355	6.74641	7.5	1.9105	0.00591584
Tail	w64	Crawl	604.741	0.15	112.394	9.1585	12.272	5.5	1.50588	0.0090948
Head	w65	Crawl	851.385	0.138	138.851	9.9385	13.971	6	1.54125	0.00704734
Mid	w66	Crawl	1508.31	0.238	138.641	17.3375	7.99657	7.5	1.8073	0.00497246
Tail	w67	Crawl	948.425	0.17	132.005	10.8	12.2226	6	1.4643	0.00632628
Mid	w68	Crawl	1483.19	0.2085	146.326	16.659	8.7836	8.5	1.8833	0.00573088
Mid	w69	Crawl	1446.11	0.225	139.961	17.786	7.86917	8	1.8745	0.00553208
Tail	w70	Crawl	689.745	0.1975	103.839	11.0535	9.39422	6	1.5396	0.00869887
Tail	w71	Crawl	827.157	0.1625	125.662	10.93	11.497	6.5	1.70415	0.00785825
Head	w72	Crawl	832.185	0.178	120.075	11.455	10.4823	6	1.69063	0.00720994
Head	w73	Crawl	582.355	0.1685	103.73	9.597	10.8085	6.5	1.45087	0.0111616
Tail	w74	Crawl	775.006	0.169	119.748	10.3435	11.5771	6	1.74425	0.00774188
Head	w75	Crawl	587.481	0.159	107.568	9.3565	11.4966	6	1.54075	0.0102131
Mid	w76	Crawl	932.288	0.253	106.613	14.771	7.21776	7.5	1.6497	0.00804473
Mid	w77	Crawl	1042.3	0.19	130.785	12.7925	10.2235	7.5	1.7025	0.00719565
Tail	w78	Crawl	777.886	0.1725	118.347	10.34	11.4456	6	1.5808	0.00771321
Tail	w79	Crawl	716.188	0.1605	117.884	10.142	11.6233	6	1.442	0.00837768
Tail	w80	Crawl	678.294	0.1825	107.191	10.508	10.2008	6.5	1.73877	0.00958286
Mid	w81	Crawl	789.603	0.2195	104.995	13.132	7.99535	6.5	1.6866	0.00823198
Tail	w82	Crawl	843.256	0.124	145.529	9.2715	15.6964	5.5	1.4305	0.00652233
Tail	w83	Crawl	681.774	0.152	118.104	9.385	12.5843	5.5	1.51162	0.0080672
Tail	w84	Crawl	715.089	0.1345	128.386	8.8675	14.4782	6	1.44527	0.00839057
Tail	w85	Crawl	605.88	0.176	103.336	9.428	10.9605	6.5	1.41995	0.0107282
Tail	w86	Crawl	675.422	0.1695	111.765	9.971	11.209	5.5	1.56707	0.00814305
Tail	w87	Crawl	757.113	0.149	125.901	10.2185	12.3209	6	1.56588	0.00792484
Tail	w88	Crawl	738.308	0.1665	117.201	10.4705	11.1934	6	1.59688	0.00812668
Tail	w89	Crawl	648.446	0.1685	109.582	9.6125	11.3999	5.5	1.45687	0.00848182
Tail	w90	Crawl	901.428	0.165	129.84	10.836	11.9823	6	1.58045	0.00665611
Tail	w91	Crawl	713.544	0.1545	119.591	10.1955	11.7298	5.5	1.57963	0.007708
Tail	w92	Crawl	768.626	0.159	122.676	10.596	11.5776	6	1.65937	0.00780614
Tail	w93	Crawl	804.994	0.1705	121.529	10.945	11.1037	6.5	1.57475	0.00807459
Head	w94	Crawl	634.561	0.16	111.191	9.202	12.0834	5.5	1.4315	0.00866742
Mid	w95	Crawl	803.71	0.185	116.001	12.965	8.9472	7.5	1.55838	0.00933172
Tail	w96	Crawl	804.307	0.194	113.34	11.244	10.08	6	1.6128	0.00745984
Tail	w97	Crawl	775.634	0.1535	126.773	10.7505	11.7923	6	1.7035	0.00773561
